# AVN: A Deep Learning Approach for the Analysis of Birdsong

**DOI:** 10.1101/2024.05.10.593561

**Authors:** Therese M.I. Koch, Ethan S. Marks, Todd F. Roberts

## Abstract

Deep learning tools for behavior analysis have enabled important new insights and discoveries in neuroscience. Yet, they often compromise interpretability and generalizability for performance, making it difficult to quantitively compare phenotypes across datasets and research groups. We developed a novel deep learning-based behavior analysis pipeline, *Avian Vocalization Network* (AVN), for the learned vocalizations of the most extensively studied vocal learning model species – the zebra finch. AVN annotates songs with high accuracy across multiple animal colonies without the need for any additional training data and generates a comprehensive set of interpretable features to describe the syntax, timing, and acoustic properties of song. We use this feature set to compare song phenotypes across multiple research groups and experiments, and to predict a bird’s stage in song development. Additionally, we have developed a novel method to measure song imitation that requires no additional training data for new comparisons or recording environments and outperforms existing similarity scoring methods in its sensitivity and agreement with expert human judgements of song similarity. These tools are available through the open-source AVN Python package and graphical application, which makes them accessible to researchers without any prior coding experience. Altogether, this behavior analysis toolkit stands to facilitate and accelerate the study of vocal behavior by enabling a standardized mapping of phenotypes and learning outcomes, thus helping scientists better link behavior to the underlying neural processes.
