## supplemental table 1 for "AVN: A Deep Learning Approach for the Analysis of Birdsong"

### Sheet: Sheet1
Bird_ID	Condition	Age(s) in dph	Colony	Hand-Labeled	Hand-Segmented	Tutor Recorded	Used for Segmentation Validation	Used for Labeling Validation	Included in LDA	Group	Included in Age GAM	In Similarity Model Training Set	Used for Similarity Scoring Validation - EMDs across comparison types	Used for Similarity Scoring Validation - EMD to mature song	Notes
B145	Isolate	166	UTSW	Yes	Yes	No	Yes	Yes	Yes	Isolate	No	Yes	No	No
B236	Isolate	105	UTSW	Yes	Yes	No	Yes	Yes	Yes	Isolate	No	Yes	No	No
B258	Isolate	463	UTSW	Yes	Yes	No	Yes	Yes	Yes	Isolate	No	Yes	No	No
B385	FP1_KD_post_tut	95	UTSW	Yes	Yes	No	Yes	Yes	Yes	Typical	No	Yes	No	No	Larger dataset at: D:\Grad_School\Song_Data\avn_larger_song_sets
B402	FP1_KD_pre_tut	93	UTSW	Yes	Yes	Yes	Yes	Yes	Yes	FP1 KD	No	No	Yes	No	Larger dataset at: D:\Grad_School\Song_Data\avn_larger_song_sets
B447	FP1_KD_post_tut	103	UTSW	Yes	Yes	Yes	Yes	Yes	Yes	Typical	No	No	Yes	No
B507	GFP	95	UTSW	Yes	Yes	No	Yes	Yes	Yes	Typical	No	Yes	No	No
B524	GFP	93	UTSW	Yes	Yes	No	Yes	Yes	Yes	Typical	No	Yes	No	No
G255	Isolate	149	UTSW	Yes	Yes	No	Yes	Yes	Yes	Isolate	No	Yes	No	No	Larger dataset at: D:\Grad_School\Song_Data\avn_larger_song_sets
G397	FP1_KD_pre_tut	93	UTSW	Yes	Yes	No	Yes	Yes	Yes	FP1 KD	No	Yes	No	No
G402	FP1_KD_post_tut	97	UTSW	Yes	Yes	Yes	Yes	Yes	Yes	Typical	No	No	Yes	No
G413	FP1_KD_pre_tut	93	UTSW	Yes	Yes	Yes	Yes	Yes	Yes	FP1 KD	No	No	Yes	No	Larger dataset at: D:\Grad_School\Song_Data\avn_larger_song_sets
G437	FP1_KD_post_tut	93	UTSW	Yes	Yes	No	Yes	Yes	Yes	Typical	No	Yes	No	No
G439	FP1_KD_post_tut	93	UTSW	Yes	Yes	No	Yes	Yes	Yes	Typical	No	Yes	No	No
G524	GFP	91	UTSW	Yes	Yes	No	Yes	Yes	Yes	Typical	No	Yes	No	No	Larger dataset at: D:\Grad_School\Song_Data\avn_larger_song_sets
G528	GFP	93	UTSW	Yes	Yes	Yes	Yes	Yes	Yes	Typical	No	No	Yes	No
O144	Isolate	249	UTSW	Yes	Yes	No	Yes	Yes	Yes	Isolate	No	Yes	No	No	Larger dataset at: D:\Grad_School\Song_Data\avn_larger_song_sets
O254	Isolate	118	UTSW	Yes	Yes	No	Yes	Yes	Yes	Isolate	No	Yes	No	No	Larger dataset at: D:\Grad_School\Song_Data\avn_larger_song_sets
O421	FP1_KD_pre_tut	93	UTSW	Yes	Yes	Yes	Yes	Yes	Yes	FP1 KD	No	No	Yes	No
O434	GFP	93	UTSW	Yes	Yes	Yes	Yes	Yes	Yes	Typical	Yes	No	Yes	No	Larger dataset at: D:\Grad_School\Song_Data\avn_larger_song_sets
O440	FP1_KD_post_tut	93	UTSW	Yes	Yes	Yes	Yes	Yes	Yes	Typical	Yes	Yes	No	No	Larger dataset at: D:\Grad_School\Song_Data\avn_larger_song_sets
O512	GFP	92	UTSW	Yes	Yes	No	Yes	Yes	Yes	Typical	No	Yes	No	No
R402	FP1_KD_post_tut	97	UTSW	Yes	Yes	Yes	Yes	Yes	Yes	Typical	No	No	Yes	No
R425	FP1_KD_post_tut	93	UTSW	Yes	Yes	No	Yes	Yes	Yes	Typical	Yes	Yes	No	No	Larger dataset at: D:\Grad_School\Song_Data\avn_larger_song_sets
R469	GFP	93	UTSW	Yes	Yes	Yes	Yes	Yes	Yes	Typical	Yes	No	Yes	No	Larger dataset at: D:\Grad_School\Song_Data\avn_larger_song_sets
S132	Isolate	233	UTSW	Yes	Yes	No	Yes	Yes	Yes	Isolate	No	Yes	No	No
S421	FP1_KD_pre_tut	93	UTSW	Yes	Yes	Yes	Yes	Yes	Yes	FP1 KD	No	No	Yes	No
S525	GFP	93	UTSW	Yes	Yes	Yes	Yes	Yes	Yes	Typical	No	No	Yes	No
S528	GFP	92	UTSW	Yes	Yes	Yes	Yes	Yes	Yes	Typical	No	No	Yes	No
Y389	FP1_KD_pre_tut	93	UTSW	Yes	Yes	Yes	Yes	Yes	Yes	FP1 KD	No	No	Yes	No
Y397	FP1_KD_pre_tut	93	UTSW	Yes	Yes	No	Yes	Yes	Yes	FP1 KD	No	Yes	No	No	Larger dataset at: D:\Grad_School\Song_Data\avn_larger_song_sets
Y425	FP1_KD_post_tut	93	UTSW	Yes	Yes	No	Yes	Yes	Yes	Typical	No	Yes	No	No
Y433	GFP	93	UTSW	Yes	Yes	Yes	Yes	Yes	Yes	Typical	No	No	Yes	No	Larger dataset at D:\Grad_School\Song_Data\Birds_requiring_segmentation_April_2021\Y433\songs_only
Y440	FP1_KD_post_tut	93	UTSW	Yes	Yes	No	Yes	Yes	Yes	Typical	No	Yes	No	No
Y453	Isolate	99	UTSW	Yes	Yes	No	Yes	Yes	Yes	Isolate	No	Yes	No	No
B570	Isolate	485	UTSW	No	No	No	No	No	Yes	Isolate	No	No	No	No
B613	Isolate	94	UTSW	No	No	No	No	No	Yes	Isolate	No	No	No	No
O570	Isolate	470	UTSW	No	No	No	No	No	Yes	Isolate	No	No	No	No
O642	Isolate	104	UTSW	No	No	No	No	No	Yes	Isolate	No	No	No	No
R640	Isolate	99	UTSW	No	No	No	No	No	Yes	Isolate	No	No	No	No
R643	Isolate	100	UTSW	No	No	No	No	No	Yes	Isolate	No	No	No	No
S641	Isolate	90	UTSW	No	No	No	No	No	Yes	Isolate	No	No	No	No
Y643	Isolate	103	UTSW	No	No	No	No	No	Yes	Isolate	No	No	No	No
B181	Tutor	1569	UTSW	No	No	No	No	No	No		No	No		No
B308	Tutor	1238	UTSW	No	No	No	No	No	No		No	No		No
B416	Tutor	250	UTSW	No	No	No	No	No	No		No	No		No
O314	Tutor	967	UTSW	No	No	No	No	No	No		No	No		No
B408	Tutor	597	UTSW	No	No	No	No	No	No		No	No		No
G07	Tutor	2487	UTSW	No	No	No	No	No	No		No	No		No
G307	Tutor	994	UTSW	No	No	No	No	No	No		No	No		No
G311	Tutor	1353	UTSW	No	No	No	No	No	No		No	No		No
G313	Tutor	1059	UTSW	No	No	No	No	No	No		No	No		No
G409	Tutor	560	UTSW	No	No	No	No	No	No		No	No		No
O211	Tutor	1592	UTSW	No	No	No	No	No	No		No	No		No
O310	Tutor	155	UTSW	No	No	No	No	No	No		No	No		No
O409	Tutor	559	UTSW	No	No	No	No	No	No		No	No		No
O411	Tutor	597	UTSW	No	No	No	No	No	No		No	No		No
R124	Tutor	1839	UTSW	No	No	No	No	No	No		No	No		No
R308	Tutor	985	UTSW	No	No	No	No	No	No		No	No		No
B555	Pupil	564	UTSW	No	No	Yes	No	No	Yes	Typical	No	No	Yes	No
B573	Pupil	420	UTSW	No	No	Yes	No	No	Yes	Typical	No	No	Yes	No
B646	Pupil	118	UTSW	No	No	Yes	No	No	Yes	Typical	No	No	Yes	No
G555	Pupil	543	UTSW	No	No	Yes	No	No	Yes	Typical	No	No	Yes	No
G587	Pupil	82	UTSW	No	No	Yes	No	No	Yes	Typical	No	No	Yes	No	Massimo's harddrive was corrupted so age data was lost. Songs were from July 1st, but idk how old the bird was that day. Certainly over 90dph
G592	Pupil	216	UTSW	No	No	Yes	No	No	Yes	Typical	No	No	Yes	No
G668	Pupil	149	UTSW	No	No	Yes	No	No	Yes	Typical	No	No	Yes	No
O510	Pupil	352	UTSW	No	No	Yes	No	No	Yes	Typical	No	No	Yes	No
O630	Pupil	154	UTSW	No	No	Yes	No	No	Yes	Typical	No	No	Yes	No
O670	Pupil	140	UTSW	No	No	Yes	No	No	Yes	Typical	No	No	Yes	No
R509	Pupil	159	UTSW	No	No	Yes	No	No	Yes	Typical	No	No	Yes	No
R623	Pupil	201	UTSW	No	No	Yes	No	No	Yes	Typical	No	No	Yes	No
R629	Pupil	184	UTSW	No	No	Yes	No	No	Yes	Typical	No	No	Yes	No
R646	Pupil	190	UTSW	No	No	Yes	No	No	Yes	Typical	No	No	Yes	No
S561	Pupil	447	UTSW	No	No	Yes	No	No	Yes	Typical	No	No	Yes	No
S565	Pupil	297	UTSW	No	No	Yes	No	No	Yes	Typical	No	No	Yes	No
S636	Pupil	163	UTSW	No	No	Yes	No	No	Yes	Typical	No	No	Yes	No
Y354	Pupil	1368	UTSW	No	No	Yes	No	No	Yes	Typical	No	No	Yes	No
Y561	Pupil	308	UTSW	No	No	Yes	No	No	Yes	Typical	No	No	Yes	No
Y653	Pupil	149	UTSW	No	No	Yes	No	No	Yes	Typical	No	No	Yes	No
Y654	Pupil	174	UTSW	No	No	Yes	No	No	Yes	Typical	No	No	Yes	No
Ag51HP	Rockefeller-Pupil	>90	Rockefeller Song Library	Yes	Yes	Yes	Yes	Yes	Yes	Typical	No	No	Yes	No
AQ30	Rockefeller-Pupil	>90	Rockefeller Song Library	Yes	Yes	Yes	Yes	Yes	Yes	Typical	No	No	Yes	No
AQ31	Rockefeller-Pupil	>90	Rockefeller Song Library	Yes	Yes	Yes	Yes	Yes	Yes	Typical	No	No	Yes	No
AQ32	Rockefeller-Pupil	>90	Rockefeller Song Library	Yes	Yes	Yes	Yes	Yes	Yes	Typical	No	No	Yes	No
AQ33	Rockefeller-Pupil	>90	Rockefeller Song Library	Yes	Yes	Yes	Yes	Yes	Yes	Typical	No	No	Yes	No
BRN20	Rockefeller-Pupil	>90	Rockefeller Song Library	Yes	Yes	Yes	Yes	Yes	Yes	Typical	No	No	Yes	No
BRN28	Rockefeller-Pupil	>90	Rockefeller Song Library	Yes	Yes	Yes	Yes	Yes	Yes	Typical	No	No	Yes	No
DB17	Rockefeller-Pupil	>90	Rockefeller Song Library	Yes	Yes	Yes	Yes	Yes	Yes	Typical	No	No	Yes	No
DB21	Rockefeller-Pupil	>90	Rockefeller Song Library	Yes	Yes	Yes	Yes	Yes	Yes	Typical	No	No	Yes	No
DB24	Rockefeller-Pupil	>90	Rockefeller Song Library	Yes	Yes	Yes	Yes	Yes	Yes	Typical	No	No	Yes	No
GR27	Rockefeller-Pupil	>90	Rockefeller Song Library	Yes	Yes	Yes	Yes	Yes	Yes	Typical	No	No	Yes	No
GRY28	Rockefeller-Pupil	>90	Rockefeller Song Library	Yes	Yes	Yes	Yes	Yes	Yes	Typical	No	No	Yes	No
GRY30	Rockefeller-Pupil	>90	Rockefeller Song Library	Yes	Yes	Yes	Yes	Yes	Yes	Typical	No	No	Yes	No
GRY34	Rockefeller-Pupil	>90	Rockefeller Song Library	Yes	Yes	Yes	Yes	Yes	Yes	Typical	No	No	Yes	No
GRY37HP	Rockefeller-Pupil	>90	Rockefeller Song Library	Yes	Yes	Yes	Yes	Yes	Yes	Typical	No	No	Yes	No
GRY49	Rockefeller-Pupil	>90	Rockefeller Song Library	Yes	Yes	Yes	Yes	Yes	Yes	Typical	No	No	Yes	No
GRY112	Rockefeller-Pupil	>90	Rockefeller Song Library	Yes	Yes	Yes	Yes	Yes	Yes	Typical	No	No	Yes	No
LIME3	Rockefeller-Pupil	>90	Rockefeller Song Library	Yes	Yes	Yes	Yes	Yes	Yes	Typical	No	No	Yes	No
Lime7	Rockefeller-Pupil	>90	Rockefeller Song Library	Yes	Yes	Yes	Yes	Yes	Yes	Typical	No	No	Yes	No
LIME18	Rockefeller-Pupil	>90	Rockefeller Song Library	Yes	Yes	Yes	Yes	Yes	Yes	Typical	No	No	Yes	No
Lime19	Rockefeller-Pupil	>90	Rockefeller Song Library	Yes	Yes	Yes	Yes	Yes	Yes	Typical	No	No	Yes	No
Lime29	Rockefeller-Pupil	>90	Rockefeller Song Library	Yes	Yes	Yes	Yes	Yes	Yes	Typical	No	No	Yes	No
LIME30	Rockefeller-Pupil	>90	Rockefeller Song Library	Yes	Yes	Yes	Yes	Yes	Yes	Typical	No	No	Yes	No
LP16	Rockefeller-Pupil	>90	Rockefeller Song Library	Yes	Yes	Yes	Yes	Yes	Yes	Typical	No	No	Yes	No
LP19	Rockefeller-Pupil	>90	Rockefeller Song Library	Yes	Yes	Yes	Yes	Yes	Yes	Typical	No	No	Yes	No
Ag13	Rockefeller-Tutor	>90	Rockefeller Song Library	No	No	No	No	No	No		No	No		No
BRN7	Rockefeller-Tutor	>90	Rockefeller Song Library	No	No	No	No	No	No		No	No		No
DG1	Rockefeller-Tutor	>90	Rockefeller Song Library	No	No	No	No	No	No		No	No		No
GRY12	Rockefeller-Tutor	>90	Rockefeller Song Library	No	No	No	No	No	No		No	No		No
LG181	Rockefeller-Tutor	>90	Rockefeller Song Library	No	No	No	No	No	No		No	No		No
WH10	Rockefeller-Tutor	>90	Rockefeller Song Library	No	No	No	No	No	No		No	No		No
G266	Juvenile	62, 63, 64, 65, 66, 67, 68, 69, 70, 71, 72, 73, 74, 75, 76, 77, 78, 79, 80, 81, 82, 83, 99	UTSW	No	No	No	No	No	No		Yes	No	No	Yes
O472	Juvenile	50, 55, 60, 64	UTSW	No	No	No	No	No	No		Yes	No	No	No
O883	Juvenile	46, 47, 51, 56, 61, 66	UTSW	No	No	No	No	No	No		Yes	No	No	No
R262	Juvenile	62, 63, 64, 65, 67, 68, 69, 70, 71, 72, 73, 74, 75, 76, 77, 78, 79, 100, 101, 102	UTSW	No	No	No	No	No	No		Yes	No	No	Yes
R883	Juvenile	46, 47, 51, 56	UTSW	No	No	No	No	No	No		Yes	No	No	No
S264	Juvenile	99	UTSW	No	No	No	No	No	No		Yes	No	No	Yes
S855	Juvenile	52, 53, 54, 55, 60	UTSW	No	No	No	No	No	No		Yes	No	No	No
S856	Juvenile	50, 51, 55, 60, 69, 80	UTSW	No	No	No	No	No	No		Yes	No	No	Yes
Y472	Juvenile	50, 54	UTSW	No	No	No	No	No	No		Yes	No	No	No
Y855	Juvenile	49, 50, 51, 52, 55, 60	UTSW	No	No	No	No	No	No		Yes	No	No	No
grn394	Juvenile	58, 70, 80, 90, 100	Duke	No	No	No	No	No	No		Yes	No	No	Yes
grn395	Juvenile	63, 70, 80, 90, 94	Duke	No	No	No	No	No	No		Yes	No	No	Yes
grn397	Juvenile	70, 80, 90, 94	Duke	No	No	No	No	No	No		Yes	No	No	Yes
grn475	Juvenile	73, 80, 90, 97	Duke	No	No	No	No	No	No		Yes	No	No	Yes
sil469	Juvenile	72, 80, 90, 96	Duke	No	No	No	No	No	No		Yes	No	No	Yes
R265	Juvenile	60, 62, 63, 65, 92, 100	UTSW	No	No	No	No	No	No		No	No	No	Yes	This bird had unusual adult song, which is why he wasn't considered in the age model.
Y856	Juvenile	50, 55, 60, 90	UTSW	No	No	No	No	No	No		No	No	No	Yes	This bird had unusual adult song, which is why he wasn't considered in the age model.
green12	Deaf	300	Hokkaido	No	No	No	No	No	Yes	Deaf	No	No	No	No
green14	Deaf	349	Hokkaido	No	No	No	No	No	Yes	Deaf	No	No	No	No
green22	Deaf	352	Hokkaido	No	No	No	No	No	Yes	Deaf	No	No	No	No
green47	Deaf	345	Hokkaido	No	No	No	No	No	Yes	Deaf	No	No	No	No
green65	Deaf	360	Hokkaido	No	No	No	No	No	Yes	Deaf	No	No	No	No
green87	sham-deafened	132	Hokkaido	No	No	No	No	No	Yes	Typical	No	No	No	No
green 88	sham-deafened	129	Hokkaido	No	No	No	No	No	Yes	Typical	No	No	No	No
green131	sham-deafened	160	Hokkaido	No	No	No	No	No	Yes	Typical	No	No	No	No
green136	sham-deafened	176	Hokkaido	No	No	No	No	No	Yes	Typical	No	No	No	No
			Count:	60	60	61	60	60	89		19	21	60	11
